# The peroxiredoxin Tsa1 promotes stationary phase entry by suppressing PKA activity

**DOI:** 10.1101/2025.11.26.690464

**Authors:** Víctor Garrigós, Lisa Dengler, David Henriques, Javier Buceta, Emilia Matallana, Cecilia Picazo, Jennifer C. Ewald, Agustín Aranda

## Abstract

Cells must continuously adapt their metabolism, growth, and division to fluctuating nutrient availability. In *Saccharomyces cerevisiae*, this coordination is largely governed by the Ras/cAMP/PKA pathway, which promotes fermentative growth under glucose-rich conditions and is rapidly downregulated upon glucose depletion. This downregulation enables stress responses, global metabolic rewiring, and entry into quiescence. While PKA is known to integrate multiple environmental cues with glucose availability, the crosstalk to other stress-responsive signaling mechanisms remains incompletely understood. Here, we identify the peroxiredoxin Tsa1, a central player in oxidative stress protection and redox signaling, as a key modulator of PKA activity during glucose depletion and stationary phase entry. Combining live-cell imaging of Msn2, analysis of STRE-dependent gene expression, Nth1 phosphorylation assays, and metabolic flux modelling, we show that loss of Tsa1 leads to incomplete downregulation of PKA signaling. Consequently, *tsa1*Δ cells display delayed transition to respiratory growth, reduced gluconeogenic capacity, and impaired accumulation of storage carbohydrates. Failure to properly attenuate PKA activity also disrupts accurate cell cycle control upon glucose depletion, resulting in abnormally small cells that contribute to the reduced chronological lifespan and delayed recovery upon nutrient repletion. Together, our findings establish Tsa1 as a critical link between redox regulation and nutrient signaling, ensuring proper metabolic adaptation and cellular fitness during glucose exhaustion.
