## Supplementary Appendix 2 for "The peroxiredoxin Tsa1 promotes stationary phase entry by suppressing PKA activity": biomassComposition_Forster2003.tsv

model_id	name	abundance_mmol/gDW	MW_g/mol	group
s_0001	(1->3)-beta-D-glucan	0.8506	180.16	carbohydrate
s_0004	(1->6)-beta-D-glucan	0.2842	180.16	carbohydrate
s_0404	alanine	0.4588	89.09	protein
s_0423	AMP	0.046	347.22	RNA
s_0428	arginine	0.1607	174.2	protein
s_0430	asparagine	0.1017	132.12	protein
s_0432	aspartic acid	0.2975	133.11	protein
s_0509	chitin	0.000001	221.21	carbohydrate
s_0526	CMP	0.0447	323.2	RNA
s_0542	cysteine	0.0066	121.16	protein
s_0584	dAMP	0.0036	331.22	DNA
s_0589	dCMP	0.0024	307.2	DNA
s_0615	dGMP	0.0024	345.21	DNA
s_0649	dTMP	0.0036	322.21	DNA
s_0747	glutamine	0.1054	146.14	protein
s_0748	glutamic acid	0.3018	147.13	protein
s_0757	glycine	0.2904	75.07	protein
s_0773	glycogen	0.5185	180.16	carbohydrate
s_0782	GMP	0.046	363.22	RNA
s_0832	histidine	0.0663	155.15	protein
s_0847	isoleucine	0.1927	131.17	protein
s_1077	leucine	0.2964	131.17	protein
s_1099	lysine	0.2862	146.19	protein
s_1107	mannan	0.8079	180.16	carbohydrate
s_1148	methionine	0.0507	149.21	protein
s_1314	Phenylalanine	0.1339	165.19	protein
s_1379	proline	0.1647	115.13	protein
s_1405	riboflavin	0.00099	376.36	other
s_1428	serine	0.1854	105.09	protein
s_1467	sulphate	0.02	96.06	other
s_1491	threonine	0.1914	119.12	protein
s_1520	trehalose	0.0234	342.296	carbohydrate
s_1527	tryptophan	0.0284	204.23	protein
s_1533	tyrosine	0.102	181.19	protein
s_1545	UMP	0.0599	324.18	RNA
s_1561	valine	0.2646	117.15	protein
s_3714	heme a	0.000001	852.83	other
