## Supplementary Appendix 2 for "The peroxiredoxin Tsa1 promotes stationary phase entry by suppressing PKA activity": biomassComposition_Cofactor_Ion.tsv

model_id	name	abundance_mmol/gDW	MW_g/mol	group	reference
s_3880[c]	Ca(2+)	2.17E-04	40.08	ion	DOI: 10.22161/ijeab/2.2.2
s_3778[c]	chloride	1.29E-03	35.45	ion	DOI: 10.3103/S106836741702015X
s_4019[c]	Cu2(+)	6.59E-04	63.55	ion	DOI: 10.22161/ijeab/2.2.2
s_0924[c]	iron(2+)	3.04E-05	55.84	ion	DOI: 10.22161/ijeab/2.2.2
s_3801[c]	Mn(2+)	2.73E-03	54.94	ion	DOI: 10.22161/ijeab/2.2.2
s_3822[c]	Zn(2+)	7.48E-04	65.39	ion	DOI: 10.22161/ijeab/2.2.2
s_1373[c]	potassium	3.63E-03	39.1	ion	DOI: 10.22161/ijeab/2.2.2
s_1437[c]	sodium	3.97E-03	22.99	ion	DOI: 10.22161/ijeab/2.2.2
s_4013[c]	Mg(2+)	0.001242543	24.3	ion	DOI: 10.22161/ijeab/2.2.2
s_1467[c]	sulphate	0.02	96.06	ion	Forster2003
s_1203[c]	NADH	1.5E-04	663.43	cofactor	DOI: 10.1016/j.ymben.2013.11.005; Supplementary file
s_1198[c]	NAD	2.65E-03	662.43	cofactor	DOI: 10.1016/j.ymben.2013.11.005; Supplementary file
s_1212[c]	NADPH	2.7E-03	745.4209	cofactor	DOI: 10.1016/j.ymben.2013.11.005; Supplementary file
s_1207[c]	NADP(+)	5.7E-04	744.4129	cofactor	DOI: 10.1016/j.ymben.2013.11.005; Supplementary file
s_0529[c]	coenzyme A	1.90E-04	767.5341	cofactor	DOI: 10.1016/j.ymben.2013.11.005; Supplementary file
s_1487[c]	THF	6.34E-05	445.4292	cofactor	DOI: 10.1021/jf048083g
s_1475[c]	TDP	0.0000012	425.3144	cofactor	DOI:10.1002/jib.293; Figure 6B
s_0687[c]	FAD	0.00001	785.5497	cofactor	DOI: 10.1002/yea.1897
s_1405[c]	riboflavin	0.00099	376.36	cofactor	Forster2003
s_3714[c]	heme a	0.000001	852.83	cofactor	Forster2003
