## Supplementary Appendix 2 for "The peroxiredoxin Tsa1 promotes stationary phase entry by suppressing PKA activity": biomassComposition_Forster2003.tsv

model_id	name	abundance_mmol/gDW	MW_g/mol	group
s_0001[ce]	(1->3)-beta-D-glucan	0.8506	180.16	carbohydrate
s_0004[ce]	(1->6)-beta-D-glucan	0.2842	180.16	carbohydrate
s_0404[c]	alanine	0.4588	89.09	protein
s_0423[c]	AMP	0.046	347.22	RNA
s_0428[c]	arginine	0.1607	174.2	protein
s_0430[c]	asparagine	0.1017	132.12	protein
s_0432[c]	aspartic acid	0.2975	133.11	protein
s_0509[c]	chitin	0.000001	221.21	carbohydrate
s_0526[c]	CMP	0.0447	323.2	RNA
s_0542[c]	cysteine	0.0066	121.16	protein
s_0584[c]	dAMP	0.0036	331.22	DNA
s_0589[c]	dCMP	0.0024	307.2	DNA
s_0615[c]	dGMP	0.0024	345.21	DNA
s_0649[c]	dTMP	0.0036	322.21	DNA
s_0747[c]	glutamine	0.1054	146.14	protein
s_0748[c]	glutamic acid	0.3018	147.13	protein
s_0757[c]	glycine	0.2904	75.07	protein
s_0773[c]	glycogen	0.5185	180.16	carbohydrate
s_0782[c]	GMP	0.046	363.22	RNA
s_0832[c]	histidine	0.0663	155.15	protein
s_0847[c]	isoleucine	0.1927	131.17	protein
s_1077[c]	leucine	0.2964	131.17	protein
s_1099[c]	lysine	0.2862	146.19	protein
s_1107[c]	mannan	0.8079	180.16	carbohydrate
s_1148[c]	methionine	0.0507	149.21	protein
s_1314[c]	Phenylalanine	0.1339	165.19	protein
s_1379[c]	proline	0.1647	115.13	protein
s_1405[c]	riboflavin	0.00099	376.36	other
s_1428[c]	serine	0.1854	105.09	protein
s_1467[c]	sulphate	0.02	96.06	other
s_1491[c]	threonine	0.1914	119.12	protein
s_1520[c]	trehalose	0.0234	342.296	carbohydrate
s_1527[c]	tryptophan	0.0284	204.23	protein
s_1533[c]	tyrosine	0.102	181.19	protein
s_1545[c]	UMP	0.0599	324.18	RNA
s_1561[c]	valine	0.2646	117.15	protein
s_3714[c]	heme a	0.000001	852.83	other
