## Supplementary Appendix 2 for "The peroxiredoxin Tsa1 promotes stationary phase entry by suppressing PKA activity": coordinates.txt

2	468594757135227; 29	04443192543221
8	072592386652131; 28	972000497508798
2	382686693834549; 25	409164404708772
8	120089844235848; 25	61653777774526
8	003848376877546; 22	460590718534398
4	796584748428824; 20	73861034086669
8	386066827137642; 20	024348665871624
6	990027875125292; 17	945259399623943
2	407357277163614; 17	89921057059869
2	3007733335284346; 16	500932828995985
6	913777335547735; 16	06766119650866
2	2818972644332423; 13	065488253670956
7	589628404825835; 13	072555805122878
7	549856966220615; 11	834153978972935
7	567679487273286; 9	077852810558891
7	514738698136536; 5	442629187670558
7	454554766207447; 0	48915357657611125
11	070287750309113; 16	55255668307958
15	340844740673537; 19	793928929404963
15	425260277580641; 17	15755664649805
15	37341693432152; 13	722068173337917
15	350151081715818; 9	487682999100091
15	37126594040137; 7	330587279870645
15	358974546571943; 5	09355360291481
15	345146728513837; 2	5768907163395056
15	399887328889896; 0	539679984782083
18	57804669266394; 14	964684191657948
18	553463905005085; 10	490616837746284
18	664701019161402; 6	735771614196558
18	55175188943598; 4	1790300041702935
22	388466575456718; 6	461102859943956
22	630650931731548; 8	538655701962963
23	76273220125694; 10	57744675558417
